# Protein quality of *Hyptis spicigera* syn. *Cantinoa americana* (*amola*): a locally valued yet underutilized African food crop adaptable to an uncertain future

**DOI:** 10.1101/2025.06.20.660461

**Authors:** Eliot T. Masters

**Affiliations:** Independent researcher

**Keywords:** Plant-based nutrition, on-farm biodiversity, traditional food plants, neglected food plants, orphan crops, plant protein, precolonial agriculture, plant domestication

## Abstract

Food security and nutrition are increasingly slipping the grasp of those most vulnerable to market shocks, regional conflict and the effects of climate change. For smallholder farmers of sub-Saharan Africa, crop biodiversity can mitigate nutritional and livelihood risks, provide a varied diet and reinforce systemic resilience through redundancy of functions. However, ongoing and accelerating processes of cultural and genetic erosion have profoundly diminished varietal diversity, risking the loss of locally valued food plants from future harvests. Presented here is new data on the compositional profile of *Hyptis spicigera* Lam. syn. *Cantinoa americana* (Aubl.) Harley & J.F.B.Pastore (Lamiaceae), an underutilized and profoundly neglected precolonial food crop domesticated in historical times and once widely cultivated across equatorial Africa for its protein-rich oilseed. The amino acids profile of hyptis seed has not previously been determined, nor has its protein quality been assessed.

**Objectives:** The purpose of the study was to investigate the nutritional value of hyptis seed including its proximate composition, amino acids profile and protein quality. A secondary objective was to construct a comprehensive review of historical literature and secondary data on the species, for which the published record is sparse and antiquated.

**Methods:** A blended sample of hyptis seed was obtained from Apur market at Adwari subcounty in the Otuke District of northern Uganda. Proximate nutritional composition was assessed in three replicates, and amino acid analysis was performed in four replicates for 19 amino acids. A protein quality test was conducted using the WHO/FAO Protein Digestibility-Corrected Amino Acid Score (PDCAAS) method. All relevant historical literature was consulted, and a comparative review undertaken of flower morphology in 138 digitized herbarium specimens.

**Findings:** Proximate composition of the seed was found to comprise 28.8% lipids and 19.7% protein, a lipid to protein ratio of 3:2 comparable to some *Sesamum* species. The nutritionally limiting amino acid was found to be lysine, although the deficiency is not statistically significant based on an amino acid score of 99% and a standard error (SD) of 0.18. Protein quality was found to be relatively high, with a PDCAAS of 84% comparing favorably both to pulses (pea) and pseudocereals (quinoa). An historical review of the species valorizes hyptis as a valued and productive resource within smallholder farming systems, a precolonial African food crop meriting further attention.
