## Supplemental data morphology for "Protein quality of *Hyptis spicigera* syn. *Cantinoa americana* (*amola*): a locally valued yet underutilized African food crop adaptable to an uncertain future"

### Sheet: Sheet1
			code	country	voucher	CV?*	flower **			ratios
							form	L	W	L*W	L/W	W/l
		1	AN	Angola	ANGOLA 042875	n	lin						highly doubtful ID
		2	BN	Benin	BN AV2430	y	lan	8.5	1.5	12.75	5.66667	0.176471	Borgou - Segbana, J. Van der Maesen
		3	BN	Benin	BN AA6044	m	ova	3.5	1				Field and fallow - Borgou, J. Van der Maesen
	1	4	BN	Benin	Benin WAG.1712502 holotype	y	lan	8	1.5	12	5.33333	0.1875
		5	BN	Benin	Benin WAG.1717494	m	lan	5	1	5	5	0.2
		6	BN	Benin	Benin WAG.1717495	y	ova	5	1	5	5	0.2	Borgou, Ndali field and fallow J. Van der Maesen 2006
		7	BN	Benin	Benin WAG.1717496	m	ova	3.5	1.25	4.375	2.8	0.357143	Malanville, Fallow
		8	BN	Benin	Benin WAG.1717497	n	lan	5	0.75	3.75	6.66667	0.15
		9	BN	Benin	Benin WAG.1717498	y	lan	7.5	1.25	9.375	6	0.166667
		10	BN	Benin	Benin WAG.1717501	m	lan	5.5	1.25	6.875	4.4	0.227273	Zou, fallow
		11	BF	Burkina Faso	BF RSA0339068	y	lan	6	1.2	7.2	5	0.2	in weed patch ad edge of okra planting; blue flowers
	2	12	BF	Burkina Faso	BF WAG.1717488	n	obl	3	0.75	2.25	4	0.25	young fallow vegetation
		13	BF	Burkina Faso	BF WAG.1717492	n	obl	2	0.5	1	4	0.25
		14	BF	Burkina Faso	BF WAG.1717493	m	obl	3.5	0.75	2.625	4.66667	0.214286	Bobo-Dioulasso, in cultivated area
		15	BF	Burkina Faso	BF WAG.1717500	N
	3	16	BO	Bolivia	BOLI V0145385F b	N		4.75	1	4.75	4.75	0.210526
	4	17	BR	Brazil	BRA FMNH V0145381F	N	obl	4	0.75	3	5.33333	0.1875
		18	BR	Brazil	BRA NYBG 00501014	N	obl	5	0.75	3.75	6.66667	0.15
		19	BR	Brazil	BRA NYBG 00501015	N	obl	3	0.5	1.5	6	0.166667
		20	BR	Brazil	BRA NYBG 00501016	N	lan	3.5	0.5	1.75	7	0.142857		Linear, oblong, elliptic or ovate, orbicular, lanceolate, oblanceolate
		21	BR	Brazil	BRA NYBG 00857936	N	ova	3	1.5	4.5	2	0.5
		22	BR	Brazil	BRA NYBG 00857937	N	lan	5.5	1.25	6.875	4.4	0.227273		lin
		23	BR	Brazil	BRA NYBG 00857938	N	ova	2.5	1.25	3.125	2	0.5		obl
		24	BR	Brazil	BRA NYBG 00857939	N	obl	4	0.75	3	5.33333	0.1875		ell	ova
		25	BR	Brazil	BRA NYBG 01871606	?	lan	11	1.75	19.25	6.28571	0.159091		orb
		26	BR	Brazil	BRA NYBG 01871607	N	lin	4	0.5	2	8	0.125		lan
		27	BR	Brazil	BRA U.1405651	N	obl	8.5	1	8.5	8.5	0.117647		oblanceolate
		28	BR	Brazil	BRA U.1405652	N	obl	4	0.75	3	5.33333	0.1875
		29	BR	Brazil	BRA U.1405653	N	obl	4	0.75	3	5.33333	0.1875
	5	30	BU	Burundi	BUR BR0000016648289	N	obl	6	0.75	4.5	8	0.125
		31	BU	Burundi	BUR BR0000016648296	N	ova	3	1	3	3	0.333333
		32	BU	Burundi	BUR BR0000016648302	N	lan	4	1	4	4	0.25
		33	BU	Burundi	BUR BR0000025324334V	N	obl	8	0.75	6	10.6667	0.09375
	6	34	CI	Côte d'Ivoire	CI GH WAG.1717487	m	lan	4.5	1	4.5	4.5	0.222222
		35	CI	Côte d'Ivoire	CI WAG.1712508	m	lan	3	1	3	3	0.333333
		36	CI	Côte d'Ivoire	CI WAG.1712509	y	lan	8	1.75	14	4.57143	0.21875
		37	CI	Côte d'Ivoire	CI WAG.1712510	y	lan	8.5	1.25	10.625	6.8	0.147059
	7	38	CM	Cameroun	CM WAG.1712521	n	obl	3.5	0.75	2.625	4.66667	0.214286
		39	CM	Cameroun	CM WAG.1712522	m	lan	6	1.5	9	4	0.25
		40	CM	Cameroun	CM WAG.1712523	m	obl	3.5	0.5	1.75	7	0.142857	flood zone
		41	CM	Cameroun	CM WAG.1712524	y	lan	5	1.5	7.5	3.33333	0.3	swamp
		42	CM	Cameroun	CM WAG.1712525	m	lan	4.5	1.25	5.625	3.6	0.277778
		43	CM	Cameroun	CM WAG.1712526	m	lan	6.5	1.25	8.125	5.2	0.192308
	8	44	CU	Cuba	CUBA 1494302	n	orb	4	1.25	5	3.2	0.3125
		45	CU	Cuba	CUBA 1494303	n	lan	4	1	4	4	0.25
		46	CU	Cuba	CUBA NYBG 1494299	n	ova	5	1.25	6.25	4	0.25
		47	CU	Cuba	CUBA NYBG 1494302	n	ova	4.5	1.5	6.75	3	0.333333
		48	CU	Cuba	CUBA NYBG 1494305	n	ova	4.5	1.5	6.75	3	0.333333
	9	49	DR	Dominican Republic	DR 1494308	n	lan	6	1	6	6	0.166667
	10	50	CO	DR Congo	DRC AMD.77781	m	obl	4.5	0.5	2.25	9	0.111111
		51	CO	DR Congo	DRC BR0000016647510	y	lan	6	1.5	9	4	0.25	May 1913
		52	CO	DR Congo	DRC BR0000016647534	y	ova	6.5	1	6.5	6.5	0.153846
		53	CO	DR Congo	DRC BR0000016647558	y	lan	6.5	1	6.5	6.5	0.153846
		54	CO	DR Congo	DRC BR0000016647589	y	lan	4	1.5	6	2.66667	0.375
		55	CO	DR Congo	DRC BR0000016647596	y	oblanceolate	6	1.25	7.5	4.8	0.208333
		56	CO	DR Congo	DRC BR0000016647619	m	obl	4	1	4	4	0.25
		57	CO	DR Congo	DRC BR0000016647626	y	lan	4	0.75	3	5.33333	0.1875	Kitobola 6 March 1906
		58	CO	DR Congo	DRC BR0000016647664	m	lan	6	1.25	7.5	4.8	0.208333	Kapanga 1938
		59	CO	DR Congo	DRC BR0000016647695	n	obl	3	1	3	3	0.333333
		60	CO	DR Congo	DRC BR0000016647701	y	mix	4.5	1.25	5.625	3.6	0.277778
		61	CO	DR Congo	DRC BR0000016647718	n	obl	4.5	0.75	3.375	6	0.166667
		62	CO	DR Congo	DRC BR0000016647756	m	obl	3.5	0.75	2.625	4.66667	0.214286
		63	CO	DR Congo	DRC BR0000016647831	y	lan	6.5	1.5	9.75	4.33333	0.230769	Eula - oilseed (graines oleagineuses) and medicinal - Corbiser-Baland
		64	CO	DR Congo	DRC BR0000016647855	y	lan	8	1	8	8	0.125	cultivated (culturée) at Eala (Mbankaka Jardin Botanique d'Eala?)
		65	CO	DR Congo	DRC BR0000016647879	y	ova	5	1.5	7.5	3.33333	0.3
		66	CO	DR Congo	DRC BR0000016647930	y	lan	8	1.75	14	4.57143	0.21875
		67	CO	DR Congo	DRC BR0000016647954	n	ova	3	1	3	3	0.333333
		68	CO	DR Congo	DRC BR0000016647978	n	ova	3.5	0.75	2.625	4.66667	0.214286
		69	CO	DR Congo	DRC BR0000016648005	y	lan	5.5	1.5	8.25	3.66667	0.272727
		70	CO	DR Congo	DRC BR0000016648012	y	lan	5.5	1.5	8.25	3.66667	0.272727
		71	CO	DR Congo	DRC BR0000016648081	y	lan	7	1.5	10.5	4.66667	0.214286
		72	CO	DR Congo	DRC BR0000016648128	m	lan	4.5	1.25	5.625	3.6	0.277778	Condiment
		73	CO	DR Congo	DRC BR0000016648159	y	lan	6	1.75	10.5	3.42857	0.291667
		74	CO	DR Congo	DRC BR0000016648258	y	lan	4	0.75	3	5.33333	0.1875	Culture ?
		75	CO	DR Congo	DRC BR0000016648272	y	lan	5	1.25	6.25	4	0.25
		76	CO	DR Congo	DRC BR0000016648326	y	lan	4	1	4	4	0.25
		77	CO	DR Congo	DRC BR0000026846071V	n	orb	2.5	1.25	3.125	2	0.5
		78	CO	DR Congo	DRC KON BR0000016647503	y	lan	5	1	5	5	0.2
		79	CO	DR Congo	DRC SSD BR0000016648111	m	lan	4	1	4	4	0.25	"Seeds are used as a condiment"
		80	CO	DR Congo	DRC WAG.1712516	n	obl	4.5	0.75	3.375	6	0.166667
	11	81	ET	Ethiopia	ET WAG.1712513	n	obl	3	0.75	2.25	4	0.25
		82	ET	Ethiopia	ET WAG.1712514	m	lan	5	1.25	6.25	4	0.25
		83	ET	Ethiopia	ET WAG.1712515	y	lan	8.5	1.75	14.875	4.85714	0.205882	Found on recently cleared road verges
		84	ET	Ethiopia	Ethiopia WAG.1960258	n	lin	4	0.5	2	8	0.125
	12	85	GH	Ghana	GH WAG.1717489	y	lan	6	1	6	6	0.166667	Mole Game Reserve, regularly inundated place
	13	86	IN	Indonesia	INDO K000855937	n	lin	3	0.5	1.5	6	0.166667
		87	IN	Indonesia	INDO K000855938	m	lan	4	1	4	4	0.25	Tanimbar Islands Timor 1913
		88	IN	Indonesia	INDO K000855939	n	N
		89	IN	Indonesia	INDO K000855940	m	oblanceolate	6.5	1	6.5	6.5	0.153846
		90	IN	Indonesia	INDO L.2857440	n	orb	2.5	1.25	3.125	2	0.5
		99	IN	Indonesia	INDO L.2857507	n	lan	5	0.75	3.75	6.66667	0.15
		100	IN	Indonesia	INDO L.2857508	n	lan	4	0.75	3	5.33333	0.1875
		101	IN	Indonesia	INDO L.2857509	n	lan	3	0.75	2.25	4	0.25
		102	IN	Indonesia	INDO L.2857510	n	lan	4	0.75	3	5.33333	0.1875
		103	IN	Indonesia	INDO L.2857511	n	lan	4	1	4	4	0.25
		104	IN	Indonesia	INDO L.2857512	n	lan	4.5	1	4.5	4.5	0.222222
		105	IN	Indonesia	INDO L.2857513	n	lan	3.5	0.75	2.625	4.66667	0.214286
		106	IN	Indonesia	INDO L.2857526	n	ova	2.5	1	2.5	2.5	0.4
		107	IN	Indonesia	INDO L.2857527	n	ova	2	0.75	1.5	2.66667	0.375
		108	IN	Indonesia	INDO L.2857528	n	ova	2	0.75	1.5	2.66667	0.375
		109	IN	Indonesia	INDO L.2857529	n	lan	4	0.75	3	5.33333	0.1875
		110	IN	Indonesia	INDO L.2857530	n	lan	4.5	1	4.5	4.5	0.222222
		111	IN	Indonesia	INDO L.2857531	m	lan	4	1	4	4	0.25
		112	IN	Indonesia	INDO L.2857532	m	lan	5	1	5	5	0.2
		113	IN	Indonesia	INDO L.2857533	m	ova	2	1.5	3	1.33333	0.75
		114	IN	Indonesia	INDO L.3905194	n	ova	3	0.75	2.25	4	0.25
	14	115	JA	drawing	JAMAICA BM000589612
		116	JA	H. pectinata	JAMAICA BM000589613
	15	117	MG	Madagascar	MAD P026992	n	obl	3	0.5	1.5	6	0.166667
	16	118	MX	Mexico	MEX DES00004776	n	obl	1.5	0.5	0.75	3	0.333333
		119	MX	Mexico	MX K000735429	n	ova	4.5	1.5	6.75	3	0.333333
	17	120	NE	Niger	NIGER WAG.1717499	y	lan	5.5	1.5	8.25	3.66667	0.272727	Tilaberi - near large baobabs
	18	121	PH	Philippines	PHI K000896423	n	orb	4	1.5	6	2.66667	0.375
		122	PH	Philippines	PHI K000896426	n	ova	1.5	0.75	1.125	2	0.5
		123	PH	Philippines	PHI K000896427	n	ova	4	1.25	5	3.2	0.3125
		124	PH	Philippines	PHI K000896428	n	ova	1	0.5	0.5	2	0.5
		125	PH	Philippines	PHI L.2857514	n	obl	3	0.5	1.5	6	0.166667
		126	PH	Philippines	PHI L.2857515	n	obl	2.5	0.75	1.875	3.33333	0.3
		127	PH	Philippines	PHI L.2857516	m	lan	3.5	1	3.5	3.5	0.285714
		128	PH	Philippines	PHI L.2857521	m	lan	5	1.5	7.5	3.33333	0.3
		129	PH	Philippines	PHI L.2857522	n	ova	1	0.5	0.5	2	0.5
		130	PH	Philippines	PHI L.2857523	n	ova	1	0.5	0.5	2	0.5
		131	PH	Philippines	PHI L.2857524	n	ova	3	1.25	3.75	2.4	0.416667
	19	132	SD	Sudan	SD Jeb Mar WAG.1717486	y	lan	6	1.5	9	4	0.25	Western slope - Nyartete pilot scheme
	20	133	SL	Sierra Leone	SIER LEON WAG.1717491	m	lan	8	1.25	10	6.4	0.15625	In savannah farm. 1964
	21	134	TG	Togo	TOGO04145	y	lan	9	1.25	11.25	7.2	0.138889
		135	TG	Togo	TOGO04146	n	ova	2.5	1	2.5	2.5	0.4
		136	TG	Togo	TOGO04148	y	lan	4.5	1.25	5.625	3.6	0.277778
		137	TG	Togo	TOGO04149	y	lan	4.5	1.25	5.625	3.6	0.277778
		138	TG	Togo	TOGO04151	y	lan	11	1	11	11	0.0909091	Field of maize and rice
		139	TG	Togo	TOGO04152	n	ova	3.5	1.25	4.375	2.8	0.357143
		140	TG	Togo	TOGO04153	y	lan	8.5	1.25	10.625	6.8	0.147059	Recent fallow
	22	141	TZ	Tanzania	TZ WAG.1717482	n	obl	5	0.7	3.5	7.14286	0.14	"Weed" (no doubt) - Kingupira, >100km from Indian Ocean at Marendengo
	23	142	UG	Uganda	UG Labwor 1448	y	lan	12.5	2.5	31.25	5	0.2	"cultivated plant for seed" - Katabole, Labwor Hills October 1963 / 1964 The East African Herbarium (EA), part of the National Museums of Kenya (NMK)
	24	143	US	USA	USA FLA 9752	n	obl	4.5	1.25	5.625	3.6	0.277778
					* Cultivated?
					y = yes
					m = maybe
					n = no
					** Flower form classification
					(after Arbonnier 2004)
					linear	lin
					oblong	obl
					elliptic or ovate	ova
					orbicular	orb
					lanceolate	lan
					oblanceolate	obl

### Sheet: Sheet2
			country	detail	voucher	CV?		flower			area (2-D)	ratios
								form	L	W	L*W	L/W	W/l	voucher notes
		1	UG		UG Labwor 1448	y	A	lan	12.5	2.5	31.25	5	0.2	"cultivated plant for seed" - Katabole, Labwor Hills October 1963 / 1964 The East African Herbarium (EA), part of the National Museums of Kenya (NMK)
		2	ET		ET WAG.1712515	y	A	lan	8.5	1.75	14.875	4.85714	0.205882	Found on recently cleared road verges
		3	CI		CI WAG.1712509	y	A	lan	8	1.75	14	4.57143	0.21875
		4	CO	17	DRC BR0000016647930	y	A	lan	8	1.75	14	4.57143	0.21875
		5	BN		BN AV2430	y	A	lan	8.5	1.5	12.75	5.66667	0.176471	Borgou - Segbana, J. Van der Maesen
		6	BN		Benin WAG.1712502 holotype	y	A	lan	8	1.5	12	5.33333	0.1875
		7	TG		TOGO04145	y	A	lan	9	1.25	11.25	7.2	0.138889
		8	TG		TOGO04151	y	A	lan	11	1	11	11	0.0909091	Field of maize and rice
		9	CI		CI WAG.1712510	y	A	lan	8.5	1.25	10.625	6.8	0.147059
		10	TG		TOGO04153	y	A	lan	8.5	1.25	10.625	6.8	0.147059	Recent fallow
		11	CO	22	DRC BR0000016648081	y	A	lan	7	1.5	10.5	4.66667	0.214286
		12	CO	24	DRC BR0000016648159	y	A	lan	6	1.75	10.5	3.42857	0.291667
		13	SL		SIER LEON WAG.1717491	m	A	lan	8	1.25	10	6.4	0.15625	In savannah farm. 1964
		14	CO	14	DRC BR0000016647831	y	A	lan	6.5	1.5	9.75	4.33333	0.230769	Eula - oilseed (graines oleagineuses) and medicinal - Corbiser-Baland
		15	BN		Benin WAG.1717498	y	A	lan	7.5	1.25	9.375	6	0.166667
		16	CM		CM WAG.1712522	m	A	lan	6	1.5	9	4	0.25
		17	CO	2	DRC BR0000016647510	y	A	lan	6	1.5	9	4	0.25	May 1913
		18	SD		SD Jeb Mar WAG.1717486	y	A	lan	6	1.5	9	4	0.25	Western slope - Nyartete pilot scheme
		19	CO	20	DRC BR0000016648005	y	A	lan	5.5	1.5	8.25	3.66667	0.272727
		20	CO	21	DRC BR0000016648012	y	A	lan	5.5	1.5	8.25	3.66667	0.272727
		21	NE		NIGER WAG.1717499	y	A	lan	5.5	1.5	8.25	3.66667	0.272727	Tilaberi - near large baobabs
		22	CM		CM WAG.1712526	m	A	lan	6.5	1.25	8.125	5.2	0.192308
		23	CO	15	DRC BR0000016647855	y	A	lan	8	1	8	8	0.125	cultivated (culturée) at Eala (Mbankaka Jardin Botanique d'Eala?)
		24	CM		CM WAG.1712524	y	A	lan	5	1.5	7.5	3.33333	0.3	swamp
		25	CO	9	DRC BR0000016647664	m	A	lan	6	1.25	7.5	4.8	0.208333	Kapanga 1938
		26	BF		BF RSA0339068	y	A	lan	6	1.2	7.2	5	0.2	in weed patch ad edge of okra planting; blue flowers
		27	BN		Benin WAG.1717501	m	A	lan	5.5	1.25	6.875	4.4	0.227273	Zou, fallow
		28	CO	4	DRC BR0000016647558	y	A	lan	6.5	1	6.5	6.5	0.153846
		29	CO	26	DRC BR0000016648272	y	A	lan	5	1.25	6.25	4	0.25
		30	ET		ET WAG.1712514	m	A	lan	5	1.25	6.25	4	0.25
		31	CO	5	DRC BR0000016647589	y	A	lan	4	1.5	6	2.66667	0.375
		32	GH		GH WAG.1717489	y	A	lan	6	1	6	6	0.166667	Mole Game Reserve, regularly inundated place
		33	CM		CM WAG.1712525	m	A	lan	4.5	1.25	5.625	3.6	0.277778
		34	CO	23	DRC BR0000016648128	m	A	lan	4.5	1.25	5.625	3.6	0.277778	Condiment
		35	TG		TOGO04148	y	A	lan	4.5	1.25	5.625	3.6	0.277778
		36	TG		TOGO04149	y	A	lan	4.5	1.25	5.625	3.6	0.277778
		37	BN		Benin WAG.1717494	m	A	lan	5	1	5	5	0.2
		38	CO	29	DRC KON BR0000016647503	y	A	lan	5	1	5	5	0.2
		39	CI		CI GH WAG.1717487	m	A	lan	4.5	1	4.5	4.5	0.222222
		40	BU		BUR BR0000016648302	N	A	lan	4	1	4	4	0.25
		41	CO	27	DRC BR0000016648326	y	A	lan	4	1	4	4	0.25
		42	CO	30	DRC SSD BR0000016648111	m	A	lan	4	1	4	4	0.25	"Seeds are used as a condiment"
		43	BN		Benin WAG.1717497	n	A	lan	5	0.75	3.75	6.66667	0.15
		44	CI		CI WAG.1712508	m	A	lan	3	1	3	3	0.333333
		45	CO	8	DRC BR0000016647626	y	A	lan	4	0.75	3	5.33333	0.1875	Kitobola 6 March 1906
0.605263		46	CO	25	DRC BR0000016648258	y	A	lan	4	0.75	3	5.33333	0.1875	Culture ?
		47	ET		Ethiopia WAG.1960258	n	A	lin	4	0.5	2	8	0.125
		48	CO	11	DRC BR0000016647701	y	A	mix	4.5	1.25	5.625	3.6	0.277778
		49	BU		BUR BR0000025324334V	N	A	obl	8	0.75	6	10.6667	0.09375
		50	BU		BUR BR0000016648289	N	A	obl	6	0.75	4.5	8	0.125
		51	CO	7	DRC BR0000016647619	m	A	obl	4	1	4	4	0.25
		52	TZ		TZ WAG.1717482	n	A	obl	5	0.7	3.5	7.14286	0.14	"Weed" (no doubt) - Kingupira, >100km from Indian Ocean at Marendengo
		53	CO	12	DRC BR0000016647718	n	A	obl	4.5	0.75	3.375	6	0.166667
		54	CO	31	DRC WAG.1712516	n	A	obl	4.5	0.75	3.375	6	0.166667
		55	CO	10	DRC BR0000016647695	n	A	obl	3	1	3	3	0.333333
		56	BF		BF WAG.1717493	m	A	obl	3.5	0.75	2.625	4.66667	0.214286	Bobo-Dioulasso, in cultivated area
		57	CM		CM WAG.1712521	n	A	obl	3.5	0.75	2.625	4.66667	0.214286
		58	CO	13	DRC BR0000016647756	m	A	obl	3.5	0.75	2.625	4.66667	0.214286
		59	BF		BF WAG.1717488	n	A	obl	3	0.75	2.25	4	0.25	young fallow vegetation
		60	CO	1	DRC AMD.77781	m	A	obl	4.5	0.5	2.25	9	0.111111
		61	ET		ET WAG.1712513	n	A	obl	3	0.75	2.25	4	0.25
		62	CM		CM WAG.1712523	m	A	obl	3.5	0.5	1.75	7	0.142857	flood zone
		63	BF		BF WAG.1717492	n	A	obl	2	0.5	1	4	0.25
		64	MG		MAD P026992	n	N	obl	3	0.5	1.5	6	0.166667
		65	CO	6	DRC BR0000016647596	y	A	oblanceolate	6	1.25	7.5	4.8	0.208333
		66	CO	28	DRC BR0000026846071V	n	A	orb	2.5	1.25	3.125	2	0.5
		67	CO	16	DRC BR0000016647879	y	A	ova	5	1.5	7.5	3.33333	0.3
		68	CO	3	DRC BR0000016647534	y	A	ova	6.5	1	6.5	6.5	0.153846
		69	BN		Benin WAG.1717495	y	A	ova	5	1	5	5	0.2	Borgou, Ndali field and fallow J. Van der Maesen 2006
		70	BN		Benin WAG.1717496	m	A	ova	3.5	1.25	4.375	2.8	0.357143	Malanville, Fallow
		71	TG		TOGO04152	n	A	ova	3.5	1.25	4.375	2.8	0.357143
		72	BN		BN AA6044	m	A	ova	3.5	1	3.5	3.5	0.285714	Field and fallow - Borgou, J. Van der Maesen
		73	BU		BUR BR0000016648296	N	A	ova	3	1	3	3	0.333333
		74	CO	18	DRC BR0000016647954	n	A	ova	3	1	3	3	0.333333
		75	CO	19	DRC BR0000016647978	n	A	ova	3.5	0.75	2.625	4.66667	0.214286
		76	TG		TOGO04146	n	A	ova	2.5	1	2.5	2.5	0.4
									404.5	85.9	489.45	373.071	17.284
									5.39333	1.14533	6.526	4.97429	0.230453
		1	BR		BRA NYBG 00501016	N	N	lan	3.5	0.5	1.75	7	0.142857		Linear, oblong, elliptic or ovate, orbicular, lanceolate, oblanceolate
		2	BR		BRA NYBG 00857937	N	N	lan	5.5	1.25	6.875	4.4	0.227273		lin
		3	BR		BRA NYBG 01871606	?	N	lan	11	1.75	19.25	6.28571	0.159091		orb
		4	CU		CUBA 1494303	n	N	lan	4	1	4	4	0.25
0.217391		5	DR		DR 1494308	n	N	lan	6	1	6	6	0.166667
		6	BR		BRA NYBG 01871607	N	N	lin	4	0.5	2	8	0.125		lan
		7	BR		BRA FMNH V0145381F	N	N	obl	4	0.75	3	5.33333	0.1875
		8	BR		BRA NYBG 00501014	N	N	obl	5	0.75	3.75	6.66667	0.15
		9	BR		BRA NYBG 00501015	N	N	obl	3	0.5	1.5	6	0.166667
		10	BR		BRA NYBG 00857939	N	N	obl	4	0.75	3	5.33333	0.1875		ell	ova
		11	BR		BRA U.1405651	N	N	obl	8.5	1	8.5	8.5	0.117647		oblanceolate
		12	BR		BRA U.1405652	N	N	obl	4	0.75	3	5.33333	0.1875
		13	BR		BRA U.1405653	N	N	obl	4	0.75	3	5.33333	0.1875
		14	MX		MEX DES00004776	n	N	obl	1.5	0.5	0.75	3	0.333333
		15	US		USA FLA 9752	n	N	obl	4.5	1.25	5.625	3.6	0.277778
		16	CU		CUBA 1494302	n	N	orb	4	1.25	5	3.2	0.3125
		17	BR		BRA NYBG 00857936	N	N	ova	3	1.5	4.5	2	0.5
		18	BR		BRA NYBG 00857938	N	N	ova	2.5	1.25	3.125	2	0.5		obl
		19	CU		CUBA NYBG 1494299	n	N	ova	5	1.25	6.25	4	0.25
		20	CU		CUBA NYBG 1494302	n	N	ova	4.5	1.5	6.75	3	0.333333
		21	CU		CUBA NYBG 1494305	n	N	ova	4.5	1.5	6.75	3	0.333333
		22	MX		MX K000735429	n	N	ova	4.5	1.5	6.75	3	0.333333
		23	BO		BOLI V0145385F b	N	N		4.75	1	4.75	4.75	0.210526
									105.25	23.75	115.875	109.736	5.63934
									4.38542	0.989583	4.82812	4.57232	0.234972
		1	IN	2	INDO K000855938	m	P	lan	4	1	4	4	0.25	Tanimbar Islands Timor 1913
		2	IN	6	INDO L.2857507	n	P	lan	5	0.75	3.75	6.66667	0.15
		3	IN	7	INDO L.2857508	n	P	lan	4	0.75	3	5.33333	0.1875
		4	IN	8	INDO L.2857509	n	P	lan	3	0.75	2.25	4	0.25
		5	IN	9	INDO L.2857510	n	P	lan	4	0.75	3	5.33333	0.1875
		6	IN	10	INDO L.2857511	n	P	lan	4	1	4	4	0.25
		7	IN	11	INDO L.2857512	n	P	lan	4.5	1	4.5	4.5	0.222222
		8	IN	12	INDO L.2857513	n	P	lan	3.5	0.75	2.625	4.66667	0.214286
		9	IN	16	INDO L.2857529	n	P	lan	4	0.75	3	5.33333	0.1875
		10	IN	17	INDO L.2857530	n	P	lan	4.5	1	4.5	4.5	0.222222
		11	IN	18	INDO L.2857531	m	P	lan	4	1	4	4	0.25
		12	IN	19	INDO L.2857532	m	P	lan	5	1	5	5	0.2
		13	PH	7	PHI L.2857516	m	P	lan	3.5	1	3.5	3.5	0.285714
0.451613		14	PH	8	PHI L.2857521	m	P	lan	5	1.5	7.5	3.33333	0.3
		15	IN	1	INDO K000855937	n	P	lin	3	0.5	1.5	6	0.166667
		16	PH	5	PHI L.2857514	n	P	obl	3	0.5	1.5	6	0.166667
		17	PH	6	PHI L.2857515	n	P	obl	2.5	0.75	1.875	3.33333	0.3
		18	IN	4	INDO K000855940	m	P	oblanceolate	6.5	1	6.5	6.5	0.153846
		19	IN	5	INDO L.2857440	n	P	orb	2.5	1.25	3.125	2	0.5
		20	PH	1	PHI K000896423	n	P	orb	4	1.5	6	2.66667	0.375
		21	IN	13	INDO L.2857526	n	P	ova	2.5	1	2.5	2.5	0.4
		22	IN	14	INDO L.2857527	n	P	ova	2	0.75	1.5	2.66667	0.375
		23	IN	15	INDO L.2857528	n	P	ova	2	0.75	1.5	2.66667	0.375
		24	IN	20	INDO L.2857533	m	P	ova	2	1.5	3	1.33333	0.75
		25	IN	21	INDO L.3905194	n	P	ova	3	0.75	2.25	4	0.25
		26	PH	2	PHI K000896426	n	P	ova	1.5	0.75	1.125	2	0.5
		27	PH	3	PHI K000896427	n	P	ova	4	1.25	5	3.2	0.3125
		28	PH	4	PHI K000896428	n	P	ova	1	0.5	0.5	2	0.5
		29	PH	9	PHI L.2857522	n	P	ova	1	0.5	0.5	2	0.5
		30	PH	10	PHI L.2857523	n	P	ova	1	0.5	0.5	2	0.5
		31	PH	11	PHI L.2857524	n	P	ova	3	1.25	3.75	2.4	0.416667
									102.5	28	97.25	117.433	9.69829
									3.30645	0.903226	3.1371	3.78817	0.312848
